# Microglia perform local protein synthesis at perisynaptic and phagocytic structures

**DOI:** 10.1101/2021.01.13.426577

**Authors:** Michael J. Vasek, Jelani D. Deajon-Jackson, Yating Liu, Haley W. Crosby, Jiwon Yi, Joseph D. Dougherty

**Affiliations:** Department of Genetics, Washington University School of Medicine, 660 S. Euclid Ave, Saint Louis MO, 63108, USA; Department of Psychiatry, Washington University School of Medicine; Division of Biology and Biomedical Sciences, Washington University School of Medicine

## Abstract

Recent studies have illuminated the importance of several key signaling pathways in regulating the dynamic surveillance and phagocytic activity of microglia. Yet little is known about how these signals result in the assembly of phagolysosomal machinery near targets of phagocytosis, especially in processes distal from the microglial soma. Neurons, astrocytes, and oligodendrocytes locally regulate protein translation within distal processes. Therefore, we tested whether there is regulated local translation within peripheral microglia processes (PeMPs). We show that PeMPs contain ribosomes which engage in *de novo* protein synthesis, and these associate with a subpool of transcripts involved in pathogen defense, motility, and phagocytosis. Using a live slice preparation, we further show that acute translation blockade impairs the formation of PeMP phagocytic cups, the localization of lysosomal proteins within them, and phagocytosis. Collectively, these data argue for a regulated local translation in PeMPs and indicate a need for new translation to support dynamic microglial function.
