## Extended Data 2 for "Microglia perform local protein synthesis at perisynaptic and phagocytic structures"

Astrocytes	Endothelial	Microglia	Neurons	OPCs	Imm Oligos	Myl Oligos	Pericytes
Aqp4	AU021092	Ccl3	Reln	Pdgfra	Cldn11	Mog	fmod
Grm3	Eltd1	Tnf	Snhg11	Lhfpl3	Enpp6	Cldn11	rps2
Fgfr3	Cldn5	Ccl4	Sst	C1ql1	Plp1	Mobp	igf2
Slc4a4	Slco1a4	Gdf15	Npy	Cspg4	Mog	Mbp	gpc3
Aldh1l1	Icam2	Tmem119	Islr2	Nxph1	Mobp	Opalin	ogn
Slc6a11	Flt1	Cd83	Tmem130	Cdo1	Mag	Plp1	lrrc32
Slc15a2	Slc38a5	C1qa	A930038C07Rik	Mmp15	Gjc2	Tmem125	flnc
Slc7a10	Tek	Selplg	Meg3	Cacng4	Mbp	Ermn	gjb2
Mlc1	Apold1	Pld4	Celf4	Rlbp1	Tmem88b	Gjc2	itih2
Slc1a3	E030010A14Rik	C1qc	Stmn2	Matn4	Mal	Mag	rdh10
Trim9	Abcb1a	C1qb	Syt1	Olfm2	Lgi3	Mal	bmp6
Gja1	Ctla2a	Trem2	Tubb3	Ncald	Gm98	Ppp1r14a	aldh1a2
Vcam1	Prnd	Crybb1	Crmp1	Kcnip3	Cnp	Tmem88b	postn
Daam2	Esam	Csf1r	Ndrg4	3110035E14Rik	Nfasc	Gpr37	sidt1
Lrig1	Cd93	Laptm5	Gap43	Gpt2	Fa2h	Lgi3	lamc3
Cldn10	Car4	Ccrl2	Ache	Cntn1	Tspan2	Cnp	slc22a6
F3	Tie1	Fcrls	Atp1a3	Sdc3	Ugt8a	Lpar1	clec3b
Fabp7	Gpr116	Cd68	Gng2	Lbh	Plxnb3	Fa2h	slc6a13
Acsbg1	Kdr	Olfml3	Syp	Vcan	Gsn	Gsn	bicc1
Ncan	Slc16a4	Tyrobp	Snap25	Cspg5	Tppp	Gjb1	s100a10
Igfbp2	Ly6c1	Fcer1g	Nsg2	Epn2	Bcas1	Aspa
Hes5	Cdh5	Hexb	Mllt11	Olig1	Tubb4	Plekhb1
Slc1a2	Lsr	Ctss	Syn2	Sulf2	Sirt2	Gm98
Tlcd1	Pglyrp1	Ctsd	Ly6h		Tmeff2	Pdlim2
Gfap	Tm4sf1	Itgb5	Pcp4		Plekhb1	Ndrg1
Ezr	Slc22a8	Rcan1	Uchl1		Slc44a1	Ugt8a
Ppap2b	Wfdc1	Ctsz	Dnm1			Tspan2
Fjx1	Dll4	Cst3				Cryab
	Itm2a
