## Extended Data 5 for "Microglia perform local protein synthesis at perisynaptic and phagocytic structures"

### Sheet: 3prime_UTR_motifs
motif_id	motif_rbps	UTR3_or_UTR5	absolute_hits_PeMP	relative_hits_PeMP	total_sites_PeMP	absolute_hits_somal	relative_hits_somal	total_sites_somal	no_hits_PeMP	no_hits_somal	fisher.test.pval	PeMP.to.Somal.Ratio	Tissue	Motif	FDR	motiflength	cluster	cluster_pval
M242_0.6	HNRNPR, SYNCRIP	3prime	49	0.000206154	237686	80	0.00034315	233134	237637	233054	0.00473903	0.60077	Somal	CMAAAWY	0.0161917	7	10	1.41e-05
M162_0.6	PABPC5	3prime	76	0.00031975	237686	120	0.000514725	233134	237610	233014	0.00124674	0.621204	Somal	AGAAAWU	0.0142268	7	10	1.41e-05
M051_0.6	RBM41	3prime	74	0.000311335	237686	116	0.000497568	233134	237612	233018	0.00173498	0.625714	Somal	WUACWUU	0.0142268	7	11	0.00173498
951_12324455	ZFP36	3prime	149	0.000628204	237184	233	0.00100109	232746	237035	232513	7.79e-06	0.627519	Somal	UUAUUUAWK	0.00031959	9	9	7.79e-06
M012_0.6	CPEB3, CPEB2	3prime	162	0.000681571	237686	214	0.000917927	233134	237524	232920	0.00448902	0.742512	Somal	CHUUUUU	0.0161917	7	13	3.36e-05
M238_0.6	RBM38	3prime	190	0.000799374	237686	249	0.00106806	233134	237496	232885	0.00260462	0.748439	Somal	GWGUGUG	0.0142514	7	12	1.79e-06
M240_0.6	RBM38	3prime	201	0.000846547	237435	260	0.00111617	232940	237234	232680	0.00329664	0.758441	Somal	GWGUGUGD	0.0142514	8	12	1.79e-06
M164_0.6	RBMS2, RBMS3, ENSG00000213250	3prime	126	0.000530111	237686	157	0.000673432	233134	237560	232977	0.0495612	0.787178	Somal	UAUAUAB	0.0495612	7	17	0.0495612
M004_0.6	BRUNOL4, CELF3	3prime	229	0.000963456	237686	284	0.00121818	233134	237457	232850	0.00908317	0.790896	Somal	UGUGUKK	0.0228703	7	15	5.01e-06
M170_0.6	RBM38	3prime	237	0.000997114	237686	293	0.00125679	233134	237449	232841	0.00800592	0.793383	Somal	WGUGUGA	0.0228703	7	15	5.01e-06
M229_0.6	CELF3	3prime	273	0.00114857	237686	332	0.00142407	233134	237413	232802	0.00916644	0.806541	Somal	UKUGUGU	0.0228703	7	15	5.01e-06
M049_0.6	RBM38	3prime	216	0.000908762	237686	262	0.00112382	233134	237470	232872	0.0220474	0.808639	Somal	KKGUGUK	0.0368196	7	12	1.79e-06
M227_0.6	PTBP1, PTBP2, ROD1	3prime	229	0.000963456	237686	273	0.001171	233134	237457	232861	0.0319673	0.822763	Somal	MYUUUYU	0.0450726	7	13	3.36e-05
782_8497264	ELAVL2	3prime	432	0.00183106	235929	507	0.00218746	231776	235497	231269	0.00668185	0.837072	Somal	MUYMUUUWUWUUYK	0.0210735	14	14	0.00668185
784_7972035	ELAVL2	3prime	418	0.00176235	237184	487	0.00209241	232746	236766	232259	0.0103726	0.842256	Somal	WUUYAUUUU	0.0236265	9	16	0.000242421
783_7972035	ELAVL2	3prime	441	0.00185932	237184	513	0.00220412	232746	236743	232233	0.00948283	0.843564	Somal	WUUUAUUUW	0.0228703	9	16	0.000242421
M201_0.6	SF3B4	3prime	442	0.0018596	237686	506	0.00217043	233134	237244	232628	0.0176202	0.856789	Somal	WWWUUUU	0.0328377	7	13	3.36e-05
M169_0.6	hnRNPLL	3prime	257	0.00108126	237686	205	0.000879323	233134	237429	232929	0.028611	1.22965	PeMP	RCACRCA	0.0418947	7	4	1.27e-05
M087_0.6	SRSF12, Fusip1, BX511012.1	3prime	247	0.00103919	237686	195	0.000836429	233134	237439	232939	0.0252063	1.24241	PeMP	AGAGARR	0.0397484	7	3	2.04e-05
M148_0.6	PABPN1, PABPN1L	3prime	145	0.000610049	237686	110	0.000471832	233134	237541	233024	0.0448889	1.29294	PeMP	ARAAGAN	0.0484328	7	3	2.04e-05
M163_0.6	IGF2BP3	3prime	283	0.00119065	237686	213	0.000913638	233134	237403	232921	0.00347595	1.30319	PeMP	AMAHWCA	0.0142514	7	4	1.27e-05
M065_0.6	SRSF9	3prime	132	0.000555355	237686	98	0.000420359	233134	237554	233036	0.0406753	1.32114	PeMP	GGRWGSM	0.0450726	7	2	2.32e-05
M151_0.6	HNRNPH2, HNRNPH1, HNRNPF	3prime	136	0.000572183	237686	99	0.000424648	233134	237550	233035	0.026328	1.34743	PeMP	GGGAGGG	0.0399795	7	2	2.32e-05
M053_0.6	RBM5	3prime	124	0.000521697	237686	90	0.000386044	233134	237562	233044	0.0337894	1.35139	PeMP	GARGGWA	0.0450726	7	6	0.00246933
M032_0.6	IGF2BP2	3prime	150	0.000631085	237686	108	0.000463253	233134	237536	233026	0.0150338	1.36229	PeMP	AMAWWCA	0.0308193	7	4	1.27e-05
M145_0.6	RBM5	3prime	98	0.000412309	237686	69	0.000295967	233134	237588	233065	0.0365301	1.39309	PeMP	SAAGGRG	0.0450726	7	6	0.00246933
M043_0.6	PCBP4, PCBP3, PCBP2	3prime	244	0.00102656	237686	170	0.000729194	233134	237442	232964	0.000569833	1.40781	PeMP	CCYYCCC	0.0116816	7	1	0.000569833
M086_0.6	SRSF12, Fusip1, BX511012.1	3prime	192	0.000807788	237686	133	0.000570487	233134	237494	233001	0.00222417	1.41596	PeMP	ARAGRRR	0.0142514	7	3	2.04e-05
244_7543047	SFRS2	3prime	53	0.000223455	237184	31	0.000133192	232746	237131	232715	0.0218561	1.67769	PeMP	GUUCSAGKW	0.0368196	9	5	0.0218561
M334_0.6	SRSF4, SRSF6	3prime	37	0.000157329	235176	21	9.08e-05	231194	235139	231173	0.0483959	1.73207	PeMP	GRUCAACCHGGCGACMG	0.0495612	17	8	0.0483959
M260_0.6	CSDA	3prime	39	0.000165128	236180	22	9.48e-05	231970	236141	231948	0.0400889	1.74113	PeMP	GCCABAMCAYCGC	0.0450726	13	7	0.0400889
M021_0.6	G3BP2	3prime	84	0.000353407	237686	46	0.000197311	233134	237602	233088	0.00149335	1.79111	PeMP	AGGAURR	0.0142268	7	2	2.32e-05

### Sheet: 5prime_UTR-motifs
motif_id	motif_rbps	UTR3_or_UTR5	absolute_hits_PeMP	relative_hits_PeMP	total_sites_PeMP	absolute_hits_somal	relative_hits_somal	total_sites_somal	no_hits_PeMP	no_hits_somal	fisher.test.pval	PeMP.to.Somal.Ratio	Tissue	Motif	FDR	motiflength	cluster	cluster_pval
M169_0.6	hnRNPLL	5prime	14	0.000310738	45054	29	0.00078903	36754	45040	36725	0.00334865	0.393823	Somal	RCACRCA	0.0142514	7	4	6.15e-06
M163_0.6	IGF2BP3	5prime	16	0.000355129	45054	28	0.000761822	36754	45038	36726	0.0147998	0.466158	Somal	AMAHWCA	0.0308193	7	4	6.15e-06
M027_0.6	HNRNPL, ENSG00000215042	5prime	12	0.000266347	45054	23	0.000625782	36754	45042	36731	0.0165385	0.425623	Somal	ACACAMA	0.0322894	7	4	6.15e-06
M155_0.6	ZNF638	5prime	6	0.000133174	45054	0	0	36754	45048	36754	0.0361188	0	PeMP	UGUUSKU	0.0450726	7	2	0.00396287
M075_0.6	TIA1	5prime	15	0.000332934	45054	4	0.000108832	36754	45039	36750	0.0391084	3.05916	PeMP	UUUUUUK	0.0450726	7	2	0.00396287
M153_0.6	LIN28A, LIN28B	5prime	29	0.000643672	45054	40	0.00108832	36754	45025	36714	0.0387928	0.591438	Somal	CGGAGGR	0.0450726	7	5	0.00444681
M109_0.6	RBM4B, RBM4, RBM4	5prime	77	0.00170906	45054	86	0.00233988	36754	44977	36668	0.0486373	0.730405	Somal	GCGCGSG	0.0495612	7	5	0.00444681
M043_0.6	PCBP4, PCBP3, PCBP2	5prime	80	0.00177565	45054	42	0.00114273	36754	44974	36712	0.022451	1.55386	PeMP	CCYYCCC	0.0368196	7	1	0.022451
M140_0.6	ENOX1, ENOX2	5prime	33	0.000732454	45054	14	0.000380911	36754	45021	36740	0.0400161	1.9229	PeMP	MRGACAG	0.0450726	7	3	0.0400161
